# RNA-seq of the medusavirus suggests remodeling of the host nuclear environment at an early infection stage

**DOI:** 10.1101/2021.04.10.439121

**Authors:** Ruixuan Zhang, Hisashi Endo, Masaharu Takemura, Hiroyuki Ogata

## Abstract

Nucleo–cytoplasmic large DNA viruses (NCLDVs) undergo a cytoplasmic or nucleo–cytoplasmic cycle, and the latter involves both nuclear and cytoplasmic compartments to proceed viral replication. Medusavirus, a recently isolated NCLDV, has a nucleo–cytoplasmic replication cycle in amoebas during which the host nuclear membrane apparently remains intact, a unique feature among amoeba–infecting giant viruses. The medusavirus genome lacks most transcription genes but encodes a full set of histone genes. To investigate the infection strategy, we performed a time–course RNA–seq experiment. All the viral genes were transcribed and classified into five temporal expression clusters. The immediate early genes (cluster 1, 42 genes) were mostly (83%) of unknown functions, frequently (95%) associated with a palindromic promoter–like motif, and enriched (45%) in putative nuclear–targeting genes. The later genes (clusters 2–5) were assigned to various functional categories. The viral linker histone H1 gene was in cluster 1, whereas the four core histone genes were in cluster 3, suggesting they had distinct roles during the course of the virus infection. The transcriptional profile of the host amoeba, *Acanthamoeba castellanii*, genes was greatly altered post–infection. Several encystment–related host genes showed increased representation levels at 48 hours post–infection, which is consistent with the previously reported amoeba encystment upon medusavirus infection. Overall, the transcriptional landscape during the course of medusavirus infection suggests that the virus modifies the host nuclear environment immediately after the initiation of infection. –

**Importance:** Medusavirus is an amoeba-infecting giant virus that was isolated from a hot spring in Japan. It belongs to the proposed family “Medusaviridae” in the phylum *Nucleocytoviricota*. Unlike other amoeba-infecting giant viruses, medusavirus initiates its DNA replication in the host nucleus without disrupting the nuclear membrane. Our RNA-seq analysis of its infection course uncovered ordered viral gene expression profiles. We identified temporal expression clusters of viral genes and associated putative promoter motifs. The subcellular localization prediction showed a clear spatiotemporal correlation between gene expression timing and localization of the encoded proteins. Notably, the immediate early expression cluster was enriched in genes targeting the nucleus, suggesting the priority of remodeling the host intra-nuclear environment during infection. The transcriptional profile of the amoeba genes was greatly altered post-infection. Notably, the expression of encystment-related genes increased 48 hours post-infection, suggesting that encystment may be an antiviral strategy of amoeba.
