## Supplementary Material 2 for "RNA-seq of the medusavirus suggests remodeling of the host nuclear environment at an early infection stage"

### Sheet: RPKM_16h_5clusters_orderly
ORF_id	Cluster
ORF1	4
ORF10	5
ORF100	4
ORF101	5
ORF102	2
ORF103	5
ORF104	4
ORF105	5
ORF106	1
ORF107	1
ORF108	1
ORF109	5
ORF11	3
ORF110	3
ORF111	4
ORF112	5
ORF113	4
ORF114	2
ORF115	3
ORF116	4
ORF117	2
ORF118	2
ORF119	5
ORF12	1
ORF120	4
ORF121	4
ORF122	5
ORF123	4
ORF124	1
ORF125	1
ORF126	5
ORF127	2
ORF128	3
ORF129	5
ORF13	4
ORF130	4
ORF131	3
ORF132	4
ORF133	2
ORF134	5
ORF135	2
ORF136	2
ORF137	3
ORF138	4
ORF139	3
ORF14	4
ORF140	3
ORF141	2
ORF142	1
ORF143	1
ORF144	2
ORF145	3
ORF146	5
ORF147	3
ORF148	4
ORF149	4
ORF15	4
ORF150	3
ORF151	4
ORF152	4
ORF153	4
ORF154	3
ORF155	2
ORF156	1
ORF157	2
ORF158	5
ORF159	2
ORF16	5
ORF160	4
ORF161	3
ORF162	4
ORF163	5
ORF164	4
ORF165	5
ORF166	4
ORF167	4
ORF168	5
ORF169	2
ORF17	4
ORF170	5
ORF171	4
ORF172	2
ORF173	4
ORF174	4
ORF175	2
ORF176	3
ORF177	3
ORF178	3
ORF179	2
ORF18	5
ORF180	3
ORF181	4
ORF182	4
ORF183	2
ORF184	4
ORF185	3
ORF186	4
ORF187	5
ORF188	3
ORF189	4
ORF19	3
ORF190	3
ORF191	4
ORF192	3
ORF193	3
ORF194	4
ORF195	4
ORF196	4
ORF197	3
ORF198	3
ORF199	4
ORF2	3
ORF20	4
ORF200	2
ORF201	1
ORF202	2
ORF203	3
ORF204	2
ORF205	3
ORF206	3
ORF207	2
ORF208	4
ORF209	3
ORF21	4
ORF210	3
ORF211	2
ORF212	2
ORF213	1
ORF214	2
ORF215	3
ORF216	3
ORF217	5
ORF218	3
ORF219	2
ORF22	2
ORF220	4
ORF221	3
ORF222	2
ORF223	4
ORF224	3
ORF225	2
ORF226	3
ORF227	2
ORF228	1
ORF229	4
ORF23	1
ORF230	3
ORF231	3
ORF232	3
ORF233	4
ORF234	3
ORF235	3
ORF236	3
ORF237	2
ORF238	3
ORF239	4
ORF24	1
ORF240	5
ORF241	4
ORF242	3
ORF243	3
ORF244	3
ORF245	3
ORF246	3
ORF247	2
ORF248	5
ORF249	4
ORF25	3
ORF250	3
ORF251	4
ORF252	4
ORF253	3
ORF254	3
ORF255	3
ORF256	4
ORF257	4
ORF258	2
ORF259	2
ORF26	5
ORF260	1
ORF261	2
ORF262	3
ORF263	2
ORF264	3
ORF265	3
ORF266	3
ORF267	4
ORF268	5
ORF269	2
ORF27	4
ORF270	5
ORF271	2
ORF272	1
ORF273	1
ORF274	3
ORF275	2
ORF276	4
ORF277	2
ORF278	4
ORF279	2
ORF28	5
ORF280	4
ORF281	4
ORF282	5
ORF283	2
ORF284	1
ORF285	3
ORF286	3
ORF287	2
ORF288	4
ORF289	2
ORF29	3
ORF290	3
ORF291	4
ORF292	3
ORF293	4
ORF294	1
ORF295	1
ORF296	2
ORF297	4
ORF298	2
ORF299	2
ORF3	2
ORF30	4
ORF300	4
ORF301	3
ORF302	3
ORF303	3
ORF304	1
ORF305	5
ORF306	4
ORF307	3
ORF308	4
ORF309	2
ORF31	2
ORF310	5
ORF311	4
ORF312	3
ORF313	2
ORF314	3
ORF315	3
ORF316	2
ORF317	3
ORF318	3
ORF319	2
ORF32	4
ORF320	3
ORF321	3
ORF322	5
ORF323	4
ORF324	4
ORF325	2
ORF326	1
ORF327	2
ORF328	2
ORF329	5
ORF33	5
ORF330	3
ORF331	3
ORF332	4
ORF333	4
ORF334	5
ORF335	4
ORF336	3
ORF337	3
ORF338	4
ORF339	4
ORF34	4
ORF340	2
ORF341	5
ORF342	5
ORF343	5
ORF344	4
ORF345	4
ORF346	3
ORF347	2
ORF348	3
ORF349	4
ORF35	5
ORF350	4
ORF351	4
ORF352	4
ORF353	4
ORF354	3
ORF355	3
ORF356	4
ORF357	4
ORF358	4
ORF359	2
ORF36	4
ORF360	3
ORF361	4
ORF362	1
ORF363	2
ORF364	3
ORF365	2
ORF366	3
ORF367	4
ORF368	1
ORF369	1
ORF37	3
ORF370	4
ORF371	4
ORF372	2
ORF373	4
ORF374	5
ORF375	2
ORF376	4
ORF377	5
ORF378	1
ORF379	2
ORF38	4
ORF380	5
ORF381	3
ORF382	4
ORF383	3
ORF384	5
ORF385	4
ORF386	4
ORF387	2
ORF388	1
ORF389	2
ORF39	5
ORF390	4
ORF391	1
ORF392	1
ORF393	4
ORF394	1
ORF395	2
ORF396	2
ORF397	4
ORF398	5
ORF399	5
ORF4	2
ORF40	1
ORF400	2
ORF401	1
ORF402	2
ORF403	4
ORF404	2
ORF405	3
ORF406	4
ORF407	4
ORF408	4
ORF409	2
ORF41	4
ORF410	4
ORF411	2
ORF412	4
ORF413	3
ORF414	3
ORF415	3
ORF416	3
ORF417	4
ORF418	3
ORF419	3
ORF42	4
ORF420	3
ORF421	3
ORF422	3
ORF423	5
ORF424	2
ORF425	3
ORF426	3
ORF427	4
ORF428	4
ORF429	2
ORF43	4
ORF430	3
ORF431	4
ORF432	3
ORF433	3
ORF434	3
ORF435	2
ORF436	4
ORF437	5
ORF438	3
ORF439	3
ORF44	5
ORF440	1
ORF441	1
ORF442	3
ORF443	3
ORF444	3
ORF445	1
ORF446	1
ORF447	4
ORF448	2
ORF449	3
ORF45	2
ORF450	3
ORF451	2
ORF452	4
ORF453	5
ORF454	4
ORF455	2
ORF456	3
ORF457	4
ORF458	3
ORF459	3
ORF46	4
ORF460	3
ORF461	4
ORF47	2
ORF48	3
ORF49	3
ORF5	3
ORF50	3
ORF51	4
ORF52	4
ORF53	5
ORF54	3
ORF55	3
ORF56	3
ORF57	3
ORF58	2
ORF59	3
ORF6	3
ORF60	4
ORF61	3
ORF62	5
ORF63	4
ORF64	3
ORF65	3
ORF66	4
ORF67	1
ORF68	1
ORF69	4
ORF7	4
ORF70	4
ORF71	3
ORF72	4
ORF73	5
ORF74	4
ORF75	3
ORF76	5
ORF77	3
ORF78	4
ORF79	5
ORF8	5
ORF80	3
ORF81	2
ORF82	4
ORF83	2
ORF84	2
ORF85	4
ORF86	3
ORF87	4
ORF88	5
ORF89	4
ORF9	1
ORF90	3
ORF91	5
ORF92	2
ORF93	5
ORF94	1
ORF95	1
ORF96	4
ORF97	2
ORF98	2
ORF99	1
