## Supplementary Material 5 for "RNA-seq of the medusavirus suggests remodeling of the host nuclear environment at an early infection stage"

### Sheet: Functional groups
Name	Cluster	annotation	General function	Virion.No
ORF106	1	linker histone H1	Histone	NO
ORF12	1	Ser/Thr protein kinase	Signal transduction	NO
ORF125	1	poly A polymerase regulatory subunit	Transcription and RNA processing	NO
ORF156	1	F-box domain-containing protein	Diverse	NO
ORF24	1	putative glycosyltransferase	Carbohydrate processing	NO
ORF388	1	UBA-like domain-containing protein	Diverse	NO
ORF40	1	nucleotide sugar dehydrogenase	Other metabolic functions	NO
ORF157	2	ankyrin repeat protein	Diverse	NO
ORF169	2	zf-PARP domain-containing protein	Diverse	NO
ORF204	2	BTB/POZ domain-containing protein	Diverse	NO
ORF211	2	macro domain-containing protein	Diverse	NO
ORF219	2	beta-galactosidase	Other metabolic functions	NO
ORF263	2	Ser/Thr protein kinase	Signal transduction	NO
ORF269	2	AAA domain-containing protein	Diverse	NO
ORF279	2	ribonucleotide reductase large subunit	Nucleotide metabolism	36
ORF287	2	ribonucleotide reductase small subunit	Nucleotide metabolism	NO
ORF298	2	dihydrofolate reductase	Enzyme activity	NO
ORF309	2	F-box domain-containing protein	Diverse	NO
ORF316	2	deoxycytidylate deaminase	Nucleotide metabolism	NO
ORF319	2	PIF1-like helicase	DNA replication, recombination, and repair	NO
ORF340	2	nucleoside diphosphate kinase	Nucleotide metabolism	52
ORF363	2	ribonuclease H	DNA replication, recombination, and repair	NO
ORF365	2	replication factor C large subunit	DNA replication, recombination, and repair	NO
ORF372	2	WD40 domain-containing protein	Diverse	NO
ORF375	2	DNA helicase	DNA replication, recombination, and repair	NO
ORF409	2	putative DNA primase	DNA replication, recombination, and repair	NO
ORF411	2	DNA polymerase	DNA replication, recombination, and repair	NO
ORF424	2	BTB/POZ domain-containing protein	Diverse	NO
ORF448	2	mitochondrial chaperone BCS1	Other metabolic functions	NO
ORF455	2	zf-MYND domain-containing protain	Diverse	NO
ORF47	2	MORN repeat-containing protein	Diverse	NO
ORF92	2	zf-PARP domain-containing protein	Diverse	NO
ORF139	3	BTB/POZ domain-containing protein	Diverse	NO
ORF145	3	Ser/Thr protein kinase	Signal transduction	10
ORF176	3	putative HNH endonuclease	DNA replication, recombination, and repair	NO
ORF177	3	major capsid protein	Virion Structure	13
ORF19	3	DUF2493 domain-containing protein	Diverse	NO
ORF192	3	putative holliday junction resolvase	DNA replication, recombination, and repair	NO
ORF2	3	putative HD hydrolase	Other metabolic functions	NO
ORF203	3	molybdenum cofactor carrier	Transport	NO
ORF209	3	dual specificity phosphatase	Other metabolic functions	NO
ORF215	3	serine hydrolase	Other metabolic functions	NO
ORF224	3	ribonuclease HII	DNA replication, recombination, and repair	NO
ORF226	3	putative membrane protein	Virion Structure	22
ORF244	3	putative tRNA-His guanylyltransferase	Translation	29
ORF245	3	putative RING finger protein	Diverse	NO
ORF254	3	histone H4	Histone	31
ORF255	3	histone H3	Histone	32
ORF264	3	thymidylate synthase	Nucleotide Metabolism	NO
ORF302	3	VV A32-like virion packaging ATPase	Virion Structure	NO
ORF307	3	putative proliferating cell nuclear antigen	DNA replication, recombination, and repair	40
ORF312	3	DNA-3-methyladenine glycosylase	Other metabolic functions	NO
ORF318	3	histone H2A	Histone	43
ORF321	3	Rho termination factor N-terminal domain-containing protein	Transcription and RNA processing	44
ORF330	3	DUF4326 domain-containing protein	Diverse	NO
ORF337	3	FG-GAP repeat-containing protein	Diverse	49
ORF346	3	proliferating cell nuclear antigen	DNA replication, recombination, and repair	NO
ORF348	3	deoxyuridine triphosphatase	Nucleotide metabolism	NO
ORF37	3	VV A32-like virion packaging ATPase	Virion Structure	NO
ORF381	3	endonuclease V	DNA replication, recombination, and repair	NO
ORF414	3	proliferating cell nuclear antigen	DNA replication, recombination, and repair	NO
ORF419	3	metacaspase	Other metabolic functions	NO
ORF420	3	putative VLTF-2 transcription factor	Transcription and RNA processing	NO
ORF430	3	nudix hydrolase	Transcription and RNA processing	NO
ORF433	3	LYR motif-containing protein	Diverse	62
ORF439	3	transcription elongation factor S-II	Transcription and RNA processing	NO
ORF459	3	dihydrofolate reductase	Nucleotide Metabolism	NO
ORF5	3	Rho termination factor N-terminal domain-containing protein	Transcription and RNA processing	71
ORF6	3	F-box domain-containing protein	Diverse	NO
ORF61	3	histone H2B	Histone	NO
ORF71	3	YqaJ viral recombinase	DNA replication, recombination, and repair	NO
ORF75	3	DNA methyltransferase	DNA replication, recombination, and repair	NO
ORF116	4	Rho termination factor N-terminal domain-containing protein	Transcription and RNA processing	5
ORF123	4	PKD domain-containing protein	Diverse	8
ORF138	4	PIN domain-containing protein	Diverse	NO
ORF148	4	Ser/Thr protein kinase	Signal transduction	NO
ORF149	4	high mobility group protein	Diverse	11
ORF182	4	glutaredoxin	Other metabolic functions	16
ORF196	4	putative late transcription factor VLTF-3	Transcription and RNA processing	NO
ORF220	4	G2/mitotic-specific cyclin	Other metabolic functions	NO
ORF229	4	putative VV A32-like packaging ATPase	Virion Structure	23
ORF267	4	exonuclease domain-containing protein	DNA replication, recombination, and repair	NO
ORF27	4	DEDDy 3'-5' exonuclease	DNA replication, recombination, and repair	NO
ORF300	4	BTB/POZ domain-containing protein	Diverse	NO
ORF324	4	Ser/Thr protein kinase	Signal transduction	NO
ORF349	4	thioredoxin	Other metabolic functions	54
ORF356	4	GTP binding nuclear protein Ran	Transport	NO
ORF361	4	Rho termination factor N-terminal domain-containing protein	Transcription and RNA processing	56
ORF393	4	initiation factor eIF1/SUI	Translation	NO
ORF406	4	SET domain-containing protein	Diverse	NO
ORF41	4	thymidylate kinase	Nucleotide metabolism	NO
ORF412	4	Ser/Thr protein kinase	Signal transduction	NO
ORF454	4	PAN domain-containing protein	Diverse	69
ORF87	4	Ser/Thr protein kinase	Signal transduction	NO
ORF109	5	F-box domain-containing protein	Diverse	NO
ORF282	5	class 3 lipase	Other metabolic functions	NO
ORF329	5	putative myristoylated membrane protein	Virion structure	45
ORF33	5	putative GIY-YIG endonuclease	DNA replication, recombination, and repair	NO
ORF334	5	F-box domain-containing protein	Diverse	NO
ORF341	5	PAN domain-containing protein	Diverse	53
ORF342	5	PAN domain-containing protein	Diverse	NO
ORF398	5	protein phosphatase 2C	Other metabolic functions	NO
ORF453	5	F-box domain-containing protein	Diverse	NO
ORF79	5	F-box domain-containing protein	Diverse	NO
ORF93	5	DUF4804 domain-containing protein	Diverse	80

### Sheet: Numbers of each category
	Cluster 1	Cluster 2	Cluster 3	Cluster 4	Cluster 5
Histone	1	0	4	0	0
Transcription and RNA processing	1	0	5	3	0
Nucleotide metabolism	0	4	3	1	0
DNA replication, recombination, and repair	0	6	9	1	0
Virion Structure	0	0	4	1	1
Translation	0	0	1	1	0
	2	10	26	7	1
